# Exploring the genetic diversity of the Japanese Population: Insights from a Large-Scale Whole Genome Sequencing Analysis

**DOI:** 10.1101/2023.01.23.525133

**Authors:** Yosuke Kawai, Yusuke Watanabe, Yosuke Omae, Reiko Miyahara, Seik-Soon Khor, Eisei Noiri, Koji Kitajima, Hideyuki Shimanuki, Hiroyuki Gatanaga, Kenichiro Hata, Kotaro Hattori, Aritoshi Iida, Hatsue Ishibashi-Ueda, Tadashi Kaname, Tatsuya Kanto, Ryo Matsumura, Kengo Miyo, Michio Noguchi, Kouichi Ozaki, Masaya Sugiyama, Ayako Takahashi, Haruhiko Tokuda, Tsutomu Tomita, Akihiro Umezawa, Hiroshi Watanabe, Sumiko Yoshida, Yu-ichi Goto, Yutaka Maruoka, Yoichi Matsubara, Shumpei Niida, Masashi Mizokami, Katsushi Tokunaga

**Author notes:** Corresponding authors (Y.K.); (K.T.). Department of Biological Sciences, Graduate School of Science, The University of Tokyo, Bunkyo-ku, Tokyo 113-8654, Japan (Yusuke Watanabe). Center for Surveillance, Immunization and Epidemiologic Research, National Institute of Infectious Diseases, Shinjuku-ku, Tokyo 162-8640, Japan (Reiko Miyahara).

## Abstract

The Japanese archipelago is a terminal location for human migration, and the contemporary Japanese people represent a unique population whose genomic diversity has been shaped by multiple migrations from Eurasia. Through high-coverage whole-genome sequencing (WGS) analysis of 9,850 samples from the National Center Biobank Network, we analyzed the genomic characteristics that define the genetic makeup of the modern Japanese population from a population genetics perspective. The dataset comprised populations from the Ryukyu Islands and other parts of the Japanese archipelago (Hondo). Low frequency detrimental or pathogenic variants were found in these populations. The Hondo population underwent two episodes of population decline during the Jomon period, corresponding to the Late Neolithic, and the Edo period, corresponding to the Early Modern era, while the Ryukyu population experienced a population decline during the shell midden period of the Late Neolithic in this region. Genes related to alcohol and lipid metabolism were affected by positive natural selection. Two genes related to alcohol metabolism were found to be 12,500 years out of phase with the time when they began to be affected by positive natural selection; this finding indicates that the genomic diversity of Japanese people has been shaped by events closely related to agriculture and food production.

**Author summary:** The human population in the Japanese archipelago exhibits significant genetic diversity, with the Ryukyu Islands and other parts of the archipelago (Hondo) having undergone distinct evolutionary paths that have contributed to the genetic divergence of the populations in each region. In this study, whole genome sequencing of healthy individuals from national research hospital biobanks was utilized to investigate the genetic diversity of the Japanese population. Haplotypes were inferred from the genomic data, and a thorough population genetic analysis was conducted. The results indicated not only genetic differentiation between Hondo and the Ryukyu Islands, but also marked differences in past population size. In addition, gene genealogies were inferred from the haplotypes, and the patterns were scrutinized for evidence of natural selection. This analysis revealed unique traces of natural selection in East Asian populations, many of which were believed to be linked to dietary changes brought about by agriculture and food production.
