## Supplementary material for "Exploring the genetic diversity of the Japanese Population: Insights from a Large-Scale Whole Genome Sequencing Analysis": Table S2

### Sheet: Table S2
Table S2. List of SNPs for which natural selection was detected by Relate
chromosome	position	dbSNP	lower_age	upper_age	ancestral/derived	pvalue(log10 scale)	Gene
1	28854308	rs614824	3602.78	4831.43	C/G	-8.58799	OPRD1
1	33729719	rs563705	1846.09	1995.22	C/T	-7.73366	CSMD2
1	33742798	rs580682	1545.78	1753.77	T/G	-7.72014	CSMD2
1	34898108	rs4372214	5432.2	7625.56	T/C	-7.41881	DLGAP3
1	36804682	rs493106	2485.96	2883.94	C/T	-10.6656	GRIK3
1	48679872	rs72902807	7844.15	19118.4	T/C	-7.52207	AGBL4
1	50420924	rs1278531	6343.73	9671.15	C/T	-7.83276	DMRTA2
1	65471796	rs7555955	2659.65	2928.16	G/A	-8.29206	LEPR
1	71390032	rs79138238	280.262	338.872	C/A	-7.8198	ZRANB2-AS2
1	87663206	rs79148576	2752.68	3192.71	G/A	-13.8922	PKN2-AS1
1	87663347	rs11805512	2752.68	3192.71	G/A	-13.8922	PKN2-AS1
1	109297116	rs3850615	10690.3	17189.1	A/C	-8.2055	MYBPHL
1	117363578	rs28648666	853.426	977.623	C/T	-7.84937	MAN1A2
1	182576086	rs672527	438.243	469.004	C/T	-11.4356	RNASEL
1	186151007	rs1322376	14487.1	17656.3	G/T	-7.83276	HMCN1
1	193480454	rs2147305	2956.17	3625.12	G/T	-7.71438	AL136456.1
1	197342098	rs2786106	4044.77	6541.53	T/C	-7.50757	CRB1
1	244829107	rs9658881	2169.09	2383.6	T/C	-14.3873	-
1	248618185	rs28513554	5089.12	9640.59	G/A	-8.52176	-
2	4182830	rs2577189	5934	19294.2	C/T	-8.52176	-
2	4183325	rs2679485	5934	19294.2	C/T	-8.52176	-
2	4184246	rs62116293	5934	19294.2	T/G	-8.52176	-
2	23663279	rs1862901	9289.58	13252.6	T/C	-7.54379	KLHL29
2	23664567	rs1991083	9289.58	13252.6	C/T	-7.54379	KLHL29
2	28456659	rs58317092	1233	1350.07	C/T	-7.38928	PLB1
2	29318238	rs2276549	2796.85	3233.05	C/T	-7.52069	ALK
2	33245589	rs817535	3134.81	3989.56	T/C	-9.01123	LTBP1
2	34030955	rs4670312	1015.19	1111.45	C/T	-7.74377	LINC01320
2	38165171	rs232571	2500.37	2804.86	C/T	-9.49894	CYP1B1-AS1
2	38165810	rs232570	2024.25	2279.52	C/T	-13.3647	CYP1B1-AS1
2	38177627	rs432252	2345.06	2663.66	C/T	-10.1411	CYP1B1-AS1
2	38736069	rs4670891	3216.62	3947.84	C/T	-7.61332	GALM
2	39503478	rs11124684	2497.16	2786.89	G/A	-7.43103	MAP4K3-DT
2	41312763	rs1508140	4576.76	7345.12	C/G	-7.442	-
2	43073447	rs3862991	3541.37	5161.39	C/G	-9.34897	-
2	43073509	rs3862992	3541.37	5161.39	G/T	-9.34897	-
2	43074623	rs7591954	3541.37	5161.39	G/A	-9.34897	-
2	43075433	rs10185673	2324.54	2589.41	G/A	-8.00167	-
2	43076730	rs12712876	5161.39	5989.85	C/G	-8.45323	-
2	43078253	rs747094	3027.52	3541.37	T/C	-10.8093	-
2	43078732	rs1867854	2589.41	3027.52	G/A	-13.4823	-
2	43079241	rs895518	2589.41	3027.52	G/A	-13.4823	-
2	43816313	rs1864815	2243.97	2659.22	T/A	-9.89539	ABCG5
2	44879393	rs77170239	1472.91	1555.33	C/A	-8.09722	-
2	44881585	rs4953142	1700.1	1839.33	G/A	-7.34892	-
2	44932795	rs4143308	1253.29	1376.14	C/T	-8.46302	LINC01833
2	44933669	rs733872	1253.29	1376.14	G/A	-8.46302	LINC01833
2	46164277	rs3768736	3197.85	5506.35	G/C	-7.53664	PRKCE
2	53096320	rs7594693	3488.71	4478.21	C/T	-7.62753	-
2	68441327	rs10196560	3953.3	6212.03	C/T	-7.43029	AC127383.1
2	72094865	rs887846	1447.95	1593.51	G/C	-9.7036	-
2	81367652	rs76102748	363.46	374.888	T/C	-7.86827	-
2	84446128	rs10210248	3977.48	5627.53	C/T	-7.35661	SUCLG1
2	89209249	rs4972114	1149.78	2504.94	T/C	-9.9483	IGKV1-27
2	89241606	rs6747523	554.388	608.202	C/G	-38.9751	IGKV2-30
2	119246204	rs10188946	1947.19	2144.71	A/G	-7.37182	STEAP3
2	162053893	rs4664446	4317.25	12103	G/A	-7.84808	DPP4
2	176826769	rs10497460	9595.85	17383.9	A/G	-7.34887	AC092162.3
2	176835670	rs1814827	4552.42	5457.6	A/T	-12.0537	AC073636.1
2	176974908	rs1113669	10911.6	13571.6	C/T	-7.63949	-
2	178380259	rs1347297	1314.72	1349.47	C/T	-9.07624	OSBPL6
2	194160422	rs6756907	3450.08	3880.02	G/A	-7.63533	-
2	194245121	rs7586812	6531.52	12839.8	G/A	-7.53721	-
2	195423346	rs138659104	4595.51	6220.36	T/C	-7.68739	-
2	196992346	rs10931768	2665.86	3278.56	C/T	-7.78789	ANKRD44
2	202356851	rs6435147	1862.64	1976.29	G/A	-18.318	RN7SL40P
2	211551223	rs12475861	4542.89	5441.85	G/A	-8.268	ERBB4
2	211551304	rs13421680	2489.34	3115.52	G/A	-10.3509	ERBB4
2	211620753	rs7349376	2887.88	3581.97	G/A	-7.41362	ERBB4
2	211627983	rs12469375	2012.75	2887.88	G/A	-9.4711	ERBB4
2	211628039	rs7601664	2012.75	2887.88	G/A	-9.4711	ERBB4
2	212343532	rs6754674	3334.41	6672.91	G/T	-7.87228	ERBB4
2	212345505	rs1505357	3334.41	6672.91	C/T	-7.87228	ERBB4
2	217580807	rs7603398	4198.32	8968.39	T/C	-7.6023	DIRC3
2	222804132	rs6760476	7407.96	13963.7	T/C	-8.63817	-
2	222804977	rs62187183	7407.96	13963.7	A/G	-8.63817	-
2	223609458	rs59171372	1978.72	2186.86	T/C	-16.0703	-
3	1436769	rs1037386	5214.95	8733.48	T/C	-7.403	-
3	8452452	rs165505	3071.72	4690.77	C/G	-7.62741	LMCD1-AS1
3	17620270	rs9310527	3556.63	4373.82	G/A	-9.09011	TBC1D5
3	25289407	rs322678	1781.93	1903.64	C/T	-9.41222	RARB
3	40969091	rs35168354	2853.92	3425.77	G/C	-7.92874	AC099541.1
3	60329307	rs1546830	2486.13	2980.4	T/A	-7.82184	FHIT
3	60329892	rs6773826	2486.13	2980.4	T/G	-7.82184	FHIT
3	62557761	rs2600854	2378.13	2806.73	C/T	-7.31502	CADPS
3	66459444	rs4856940	4501.53	6188.48	G/C	-7.66667	LRIG1
3	66476178	rs3845906	2883.95	3338.58	G/A	-7.98629	LRIG1
3	66946667	rs9682440	3680.81	4285.59	T/C	-7.31058	-
3	71448264	rs6772376	3872.91	4467.6	G/A	-8.99817	FOXP1
3	84667049	rs974086775	49.457	59.3228	A/G	-7.35057	LINC00971
3	102652722	rs938420	4514.66	6817.56	C/T	-7.51953	AC063938.1
3	107986512	rs35887155	3130.68	4395.26	C/A	-7.62107	-
3	131564163	rs6439305	17962.6	21624	A/G	-7.63949	CPNE4
3	138629115	rs641320	5702.13	10885.1	A/G	-9.01977	FAIM
3	139325429	rs34098606	1958.04	2183.48	A/G	-9.20049	MRPS22
3	153217795	rs147228793	54.7896	98.2035	G/A	-7.54366	-
3	183593601	rs11708622	193.565	204.464	T/G	-10.6262	-
4	3446531	rs16844390	14803.2	36962.3	G/A	-7.52207	HGFAC
4	3446561	rs16844391	14803.2	36962.3	G/A	-7.52207	HGFAC
4	7578327	rs13122192	2033.18	2683.95	C/T	-8.14171	SORCS2
4	23415773	rs61795312	1493.67	1595.74	A/T	-7.32026	-
4	35149793	rs7687784	3488.54	4794.99	T/C	-8.21958	-
4	43962881	rs11946613	628.142	668.1	G/A	-16.569	AC080132.1
4	84367942	rs6857034	1542.77	1636.19	A/G	-11.913	AC104063.1
4	92887702	rs6532383	1294.17	1462.36	T/G	-7.41033	GRID2
4	98183119	rs144502524	283.387	296.495	T/C	-7.56264	-
4	98653229	rs17027892	1238.69	1419.74	A/C	-10.5493	TSPAN5
4	98957180	rs75438204	865.453	961.182	C/T	-20.6692	FAM177A1P1
4	99015964	rs35525191	1516.39	1631.48	G/T	-9.84019	METAP1
4	99041849	rs74772928	1528.72	1754.26	A/G	-9.13932	METAP1
4	99113418	rs76718925	902.243	1023.22	A/G	-7.46703	AP002026.1
4	99135847	rs3805322	1531.17	1604.73	A/G	-9.60067	ADH4
4	99318162	rs1229984	1792.67	1951.32	C/T	-9.16523	ADH1B
4	99323162	rs3811801	1659.29	1811.75	G/A	-10.756	ADH1B
4	99353856	rs11499825	1245.05	1277.58	A/G	-19.4594	ADH1C
4	99428309	rs3737482	1086.81	1285.64	T/C	-11.8721	ADH7
4	112949586	rs41467946	2065.49	2202.17	C/G	-17.0366	ANK2
4	152600555	rs72956739	8063.08	11430.6	C/A	-8.27775	-
4	172840765	rs12499757	1420.48	1566.23	A/G	-11.0259	GALNTL6
4	175935960	rs4690419	1658.11	1745.18	A/G	-8.09359	GPM6A
4	186143399	rs13141920	16262.2	25187.7	G/T	-7.52207	FAM149A
5	42860579	rs7723160	1865.03	2109.58	G/A	-9.19446	SELENOP
5	50867251	rs11746623	2493.29	3307.74	A/G	-7.60828	-
5	67215707	rs1697139	2723.48	2995.98	G/A	-8.39683	-
5	105519425	rs6596619	1979.11	2288.02	A/G	-9.07744	-
5	117337324	rs6861880	2684.53	3490.68	C/A	-7.76465	-
5	117337344	rs6883430	2684.53	3490.68	C/T	-7.76465	-
5	117337371	rs4266448	2684.53	3490.68	T/G	-7.76465	-
5	118378923	rs118162591	283.136	312.427	T/C	-7.53343	LINC02208
5	118782905	rs11241475	957.038	1035.82	G/A	-8.01134	AC093206.1
5	119279247	rs10478419	1391.16	1508.64	G/C	-7.56112	TNFAIP8
5	120477313	rs2601209	4691.2	7621.13	A/G	-8.32083	PRR16
5	120576811	rs138758991	162.912	172.58	A/G	-10.4642	PRR16
5	120588288	rs6595242	2236.8	2586.71	G/T	-7.63716	PRR16
5	124261292	rs318007	3095.35	3423.93	C/T	-8.58222	LINC01170
5	124262547	rs318005	3095.35	3423.93	C/T	-8.58222	LINC01170
5	171133542	rs29647	2269.07	2464.38	C/T	-8.45224	RANBP17
6	23391259	rs9358637	1686.74	2079.67	A/T	-8.04424	AL139231.1
6	23391421	rs9379512	1686.74	2079.67	G/A	-8.04424	AL139231.1
6	26200524	rs3757136	296.077	335.845	G/C	-8.9693	H2AC7
6	26360096	rs75984220	248.147	275.927	A/C	-11.7183	-
6	27078083	rs116981825	309.717	460.344	G/T	-8.04386	-
6	27212258	rs858990	312.716	398.707	A/G	-8.3776	RPL10P2
6	27602665	rs74930559	320.863	580.197	G/A	-7.50305	-
6	29020693	rs146980245	314.505	411.942	C/T	-8.83304	-
6	30645084	rs117993568	364.14	487.081	T/G	-9.25482	C6orf136
6	30902494	rs117135413	436.82	517.676	C/T	-7.35576	DDR1
6	33432512	rs58922452	379.386	441.466	C/A	-7.73974	SYNGAP1
6	33454561	rs144407262	379.386	441.466	C/T	-7.73974	SYNGAP1
6	34976926	rs76276993	310.948	666.626	C/T	-7.43408	ANKS1A
6	70031247	rs9446182	4378.79	7272.61	T/A	-7.90203	COL19A1
6	79701159	rs2255090	1416.39	1654.43	G/A	-7.32157	SH3BGRL2
6	79701855	rs1507	1416.39	1654.43	C/A	-7.32157	SH3BGRL2
6	89206327	rs7739837	1754.94	1888.03	C/T	-10.1267	GABRR1
6	90144765	rs77071071	3107.19	3617.69	C/T	-8.36688	BACH2
6	121583474	rs4945690	1074.12	1213.68	C/T	-7.58744	RNU2-8P
6	131842477	rs858345	1733.27	1939.37	C/T	-9.01387	ENPP1
6	145458875	rs7757254	2857.25	3486.08	C/T	-8.54901	RNU1-33P
6	151686963	rs55944851	6249.54	8511.29	T/G	-8.90622	ESR1
6	151687307	rs77032294	2834.3	3989.77	A/G	-12.2691	ESR1
6	162296502	rs9365398	1280.6	1420.2	C/T	-7.74119	PRKN
6	169324991	rs12529525	3090.5	3794.66	C/G	-8.05546	-
7	2152458	rs1639895	4947.07	11147.1	T/C	-7.442	MAD1L1
7	4100153	rs882362	3086.99	3576.07	G/A	-8.68922	SDK1
7	5342036	rs73054067	1805.95	1906.48	C/T	-8.59784	TNRC18
7	5810921	rs17135384	2599.12	2796.03	G/T	-8.05554	-
7	18864777	rs12700001	1292.47	1363.62	G/C	-7.66252	HDAC9
7	18917730	rs10264621	1332.99	1461.51	C/A	-7.41033	HDAC9
7	32375734	rs215715	8570.2	13714.8	C/G	-7.52207	PDE1C
7	45970501	rs10260816	2035.65	2200.11	C/G	-9.52397	AC073115.2
7	80130516	rs6948782	3235.29	3629.07	G/T	-7.49092	GNAI1
7	80130766	rs2079162	1864.77	2232.5	T/C	-7.75712	GNAI1
7	80130851	rs2366239	1864.77	2232.5	T/C	-7.75712	GNAI1
7	91032128	rs10241886	1986.05	2274.32	G/T	-8.78716	CDK14
7	119445184	rs949687	451.791	493.818	C/T	-7.48573	-
7	120031275	rs17142487	2694.05	3469.8	T/C	-7.45484	-
7	120035981	rs2057903	2694.05	3469.8	T/G	-7.45484	-
7	140656341	rs269238	2978.14	3595.92	G/T	-7.31374	DENND2A
7	151213556	rs2414	1821.07	1872.68	C/T	-9.20015	ABCF2-H2BE1
8	4261554	rs779107	1049.7	1125.08	C/A	-7.6742	CSMD1
8	5498231	rs12679085	1628.27	1674.36	G/T	-8.03698	-
8	6221289	rs60140595	1381.08	1546.28	C/G	-8.4439	AC009435.1
8	10924932	rs4841459	4089.97	5468.36	C/A	-7.58628	XKR6
8	11072559	rs17723229	3759.17	4684.91	C/A	-8.11152	XKR6
8	11174719	rs6601565	4347.76	6323.35	G/T	-7.94308	XKR6
8	19585654	rs13255998	1713.29	1829.81	C/T	-7.67009	CSGALNACT1
8	21323361	rs2926427	2355.23	2594.54	G/A	-8.80308	-
8	21325760	rs716514	2594.54	2987.13	C/A	-9.04648	-
8	30098470	rs75791277	236.314	295.357	A/G	-8.25879	LEPROTL1
8	56142341	rs6474049	4504.99	5682.48	T/C	-7.68739	-
8	70439611	rs78078846	767.341	793.054	A/C	-7.60888	-
8	95126364	rs79139022	6189.52	16780.8	A/C	-7.53721	-
8	95218460	rs12680728	1078.94	1163.6	C/T	-9.93487	C8orf37-AS1
8	102327653	rs2445948	4301.81	7712.57	C/A	-7.70781	UBR5
8	105307320	rs12676846	1923.6	2113.87	A/T	-7.82476	ZFPM2
8	114411359	rs150739968	221.992	254.947	T/G	-7.75208	-
8	140111684	rs13253606	2552.99	4315.37	A/G	-8.13978	TRAPPC9
8	140210923	rs7826954	7389.07	16946.8	C/T	-7.52207	TRAPPC9
8	141800199	rs7388571	3194.38	4269.13	G/A	-8.7987	-
8	144256267	rs4332174	1685.07	1821.41	G/A	-7.65831	MROH1
9	1416612	rs16928748	1738.46	1901.71	C/T	-7.78481	-
9	6455777	rs568386	1709.53	1941.17	G/A	-7.37963	UHRF2
9	9792145	rs10816181	870.773	934.385	A/T	-7.8332	PTPRD
9	12315496	rs10960586	1357.57	1428.94	C/G	-8.70873	-
9	13077321	rs10960930	1343.99	1468.72	C/T	-7.80915	-
9	13953899	rs16931165	3598.21	4470.56	G/T	-8.52527	-
9	18056993	rs2077852	1496.93	1664.28	C/A	-8.23969	ADAMTSL1
9	20046323	rs35418103	1437.98	1693.44	C/T	-7.45421	-
9	20296990	rs10811344	16892.9	26506.4	A/C	-7.52207	-
9	23154240	rs1578109	2303.11	2690.56	T/C	-8.71911	AL391117.1
9	23154692	rs4977600	2303.11	2690.56	A/T	-8.71911	AL391117.1
9	24156919	rs16923681	1842.56	2010.68	C/T	-10.1305	-
9	24712528	rs17800053	4571.02	5612.11	C/T	-7.94308	-
9	24848894	rs973778	2274.19	2660.11	C/A	-7.71162	-
9	86113149	rs7867760	1412.96	1555.08	C/G	-11.584	-
9	89054447	rs2297313	5189.36	8762.29	A/G	-7.94999	SHC3
9	91074458	rs296613	1321.3	1591.81	A/G	-7.39471	AL158071.3
9	97543075	rs1571567	1666.38	1789.27	G/A	-7.71725	TMOD1
9	122108317	rs7021304	2452.25	2699.26	T/C	-10.6949	-
9	124211594	rs72759273	2065.57	2195.05	G/A	-9.78752	-
9	133840834	rs2260095	4989.63	5980.88	A/G	-7.40232	VAV2
9	134444068	rs1007971	1795.34	1955.74	C/G	-8.16652	RXRA
9	134641788	rs12002679	3066.47	3621.37	G/C	-9.12103	COL5A1
9	135391545	rs57978248	2524.06	2781.04	C/G	-7.66031	-
9	137710750	rs11791658	2388.49	2751.06	A/G	-9.75991	EHMT1
9	137710882	rs7039441	2412.72	2589.77	T/C	-10.0793	EHMT1
9	137710903	rs4072654	2540.09	2901.33	A/C	-9.29621	EHMT1
10	786924	rs74117528	8857	16892	A/G	-7.53721	-
10	2171105	rs12414150	2644.9	3145.03	T/C	-10.117	LINC02662
10	19414665	rs75674531	7744.58	13510.7	T/G	-7.63533	MALRD1
10	21191344	rs1841530	4931.89	8490.79	G/A	-8.92282	NEBL
10	21354792	rs7913493	6742.72	14856	A/C	-7.77276	LINC02643
10	22623173	rs1778307	4757.02	7700.7	T/A	-7.33422	PIP4K2A
10	24058818	rs28831093	4222.44	5076.58	C/A	-8.85444	KIAA1217
10	24070299	rs11013878	5076.58	7967.44	A/G	-7.53707	KIAA1217
10	24070425	rs3864844	5076.58	7967.44	A/G	-7.53707	KIAA1217
10	24071113	rs60150091	5076.58	7967.44	A/T	-7.53707	KIAA1217
10	24195310	rs7083993	1540.36	1754.87	C/A	-7.47193	KIAA1217
10	64533785	rs7092305	2268.48	2653.26	C/A	-7.8537	AC013287.1
10	88230825	rs497099	1929.69	2635.93	T/C	-7.47269	-
10	88231148	rs10887793	1929.69	2635.93	G/T	-7.47269	-
10	105397803	rs4147184	2536.71	2933.73	G/A	-7.89373	-
10	108556717	rs1121371	4952.57	6962.89	C/G	-7.90203	AL353740.1
10	113061202	rs4918788	4295.96	7621.8	A/G	-8.59171	TCF7L2
10	113061490	rs11196212	4295.96	7621.8	C/T	-8.59171	TCF7L2
10	120966852	rs10510084	3086.69	3865.39	A/G	-7.54698	AC010998.1
11	6601627	rs11826421	2108.15	2532.17	G/A	-7.54229	RRP8
11	23671819	rs4600210	5043.77	11400.9	G/A	-8.06994	-
11	23679562	rs7928951	4655.73	8217.35	A/G	-8.06994	-
11	23680500	rs12420301	4655.73	8217.35	C/T	-8.06994	-
11	26736162	rs10742159	2526.85	2836.32	T/A	-8.51184	-
11	36512203	rs5030411	2334.2	2761.72	G/A	-8.00916	TRAF6
11	37961745	rs10836908	5649.93	21156.7	A/T	-7.41881	-
11	37962644	rs4408282	5649.93	21156.7	G/A	-7.41881	-
11	37965777	rs10768345	5649.93	21156.7	A/G	-7.41881	-
11	61854084	rs174599	1524.77	1783.51	C/G	-9.33596	FADS2
11	61854755	rs174600	1433.39	1979.01	C/T	-8.94191	FADS2
11	61855668	rs174601	1433.39	1979.01	T/C	-8.94191	FADS2
11	61856709	rs97384	1433.39	1979.01	T/C	-8.94191	FADS2
11	61874417	rs57535397	835.422	877.726	G/A	-10.3725	FADS3
11	61883454	rs76996928	928.952	987.13	C/T	-11.3368	FADS3
11	63393250	rs115934585	12935.9	22524	T/C	-7.91964	SLC22A9
11	67077891	rs4244818	2190.94	2449.71	C/T	-11.323	-
11	67078533	rs12275815	2815.89	3256.66	A/G	-7.8632	-
11	70523666	rs57771252	1018.66	1119.24	A/T	-7.39068	SHANK2
11	70804510	rs2921330	2563.03	3866.18	C/A	-7.73884	SHANK2
11	78862619	rs2852408	2363.11	2554.43	T/A	-12.58	TENM4
11	79576578	rs1944708	1575.21	1832.93	C/T	-8.12809	-
11	79911736	rs681822	1990.61	2325.88	A/T	-7.48403	-
11	80032846	rs7926582	2835.54	3297.65	A/T	-7.403	-
11	84554207	rs515819	1651.1	1963.4	G/A	-10.3501	DLG2
11	109144116	rs76393779	288.093	301.591	C/T	-7.6473	-
11	126029451	rs651284	2098.5	2282.11	C/T	-7.404	CDON
12	1836333	rs11061996	2343.2	2625.2	G/A	-13.6332	CACNA2D4
12	10786873	rs11054022	3170.89	3350.77	A/G	-8.107	-
12	22322303	rs2728826	1677.69	1988.01	C/T	-7.78715	ST8SIA1
12	22324704	rs2728829	1677.69	1988.01	G/A	-7.78715	ST8SIA1
12	24114957	rs11047271	1491.09	1702.24	T/C	-10.2197	SOX5
12	27377845	rs11048994	2382	3134.77	A/G	-8.4486	ARNTL2
12	47792955	rs2525055	4682.72	6279.38	G/T	-8.85444	HDAC7
12	49775087	rs11169153	1350.74	1472.17	A/G	-8.39413	LSM6P2
12	62680972	rs342164	1026.66	1089.62	C/T	-7.68853	PPM1H
12	78836654	rs112025260	5828.57	14158.5	A/G	-7.98979	-
12	78836676	rs151188316	5828.57	14158.5	T/C	-7.98979	-
12	84879090	rs7955752	4708.4	5871.44	T/C	-8.27419	SLC6A15
12	93820193	rs80282804	540.384	790.476	C/G	-8.19338	CRADD
12	93820287	rs74492475	540.384	790.476	C/A	-8.19338	CRADD
12	111144803	rs76892715	472.562	498.674	G/T	-11.728	CUX2
12	111310159	rs3742007	2085.37	2621.73	C/T	-7.42754	CUX2
12	111672685	rs3782886	565.223	584.308	T/C	-16.3108	BRAP
12	111730205	rs11066015	852.929	1305.39	G/A	-7.53118	ACAD10
12	111792215	rs4646776	571.047	614.2	G/C	-15.7445	ALDH2
12	111803962	rs671	547.497	571.047	G/A	-16.706	ALDH2
12	111900120	rs78069066	627.835	703.587	G/A	-13.4278	ADAM1A
12	112030402	rs11066132	615.689	672.687	C/T	-13.8039	NAA25
12	112207597	rs2074356	476.998	495.093	G/A	-17.3624	HECTD4
12	112298314	rs77768175	661.859	712.414	A/G	-11.9959	HECTD4
12	112379979	rs11066280	598.307	632.749	T/A	-15.976	HECTD4
12	112971371	rs2072134	522.197	580.159	G/A	-10.3861	OAS3
12	118463923	rs6490181	4390.89	5917.19	G/A	-7.45742	-
12	131137452	rs1880842	1230.11	1321.39	G/A	-10.0121	ADGRD1
13	61558447	rs7322929	2144.13	2581.93	G/C	-9.80317	-
13	61559117	rs9539220	2144.13	2581.93	T/C	-9.80317	-
13	94125771	rs533798	1164.37	1235.27	G/A	-7.74897	GPC6
13	104508361	rs72660939	3418.85	4247.83	T/G	-7.32804	-
13	105548962	rs778306	4808.02	12462.7	C/A	-8.83045	-
13	105549524	rs796603	4808.02	12462.7	G/T	-8.83045	-
13	111259925	rs4489858	1533.65	1738.12	A/G	-7.35522	ARHGEF7
13	113444388	rs3814256	384.242	414.786	G/C	-13.1599	ADPRHL1
14	27214808	rs202932	8924.32	15252.2	C/G	-7.74868	AL110292.1
14	27216999	rs202941	8924.32	15252.2	C/T	-7.74868	AL110292.1
14	47710578	rs78436297	5290.82	11767.4	A/G	-9.97579	-
14	49750229	rs4371082	2583.54	2830.93	C/A	-8.98577	KLHDC1
14	64761351	rs172966	4425.84	5695.45	T/C	-7.98773	SPTB
14	85261333	rs1839313	6724.48	10289.3	G/A	-7.51953	-
14	85261682	rs12894284	6724.48	10289.3	G/T	-7.51953	-
14	87021623	rs10083401	6964.52	10937.2	T/C	-8.11152	-
14	102772514	rs12887759	1051.73	1150.36	T/A	-7.98131	TRAF3
14	105229417	rs145472957	4374.98	7212.41	T/C	-9.92784	BRF1
14	105229471	rs79981810	7212.41	11533.1	T/G	-8.67336	BRF1
15	27249551	rs143251390	369.352	381.064	G/A	-9.52096	GABRG3
15	27950999	rs76930569	1233.7	1359.66	C/T	-11.9566	OCA2
15	37650610	rs4924182	3168.16	3802.28	C/T	-8.24168	-
15	45872834	rs1918518	3502.82	4561.63	G/A	-7.66879	AC068722.1
15	45873822	rs8038105	3502.82	4561.63	G/A	-7.66879	AC068722.1
15	55742713	rs539593899	311.124	331.535	G/T	-9.12077	PRTG
15	57479189	rs12440928	1527.14	1604.61	C/T	-7.60646	CGNL1
15	57771683	rs503751	1768.91	1922.24	G/C	-7.32942	POLR2M
15	59977036	rs12441267	1943.28	2395.53	C/T	-7.47364	-
15	59977103	rs9920254	1943.28	2395.53	A/G	-7.47364	-
15	70050714	rs3784660	590.58	631.817	G/A	-9.52432	TLE3
15	88491762	rs11634144	3265.48	3871.22	G/A	-7.77355	DET1
15	94227570	rs11074258	2029.04	2270.41	C/T	-10.2314	MCTP2
15	101144657	rs58296516	1313.51	1408.66	G/A	-8.43282	-
16	2361223	rs79821704	321.702	337.686	A/G	-8.69043	ABCA17P
16	5370063	rs527302	1903.26	2104.84	C/T	-7.98167	NPM1P3
16	5515232	rs4073249	2785.84	3510.86	G/C	-7.39036	RBFOX1
16	17278824	rs2045498	2493.75	2984.81	C/T	-7.64388	XYLT1
16	17282269	rs936346	2493.75	2984.81	C/G	-7.64388	XYLT1
16	23194969	rs7200952	2440.64	3653.58	T/A	-7.35663	SCNN1G
16	52649606	rs75692800	284.064	303.781	C/T	-13.9828	CASC16
16	66320152	rs13329925	4024.85	5587.83	T/C	-8.27419	-
16	66320387	rs1119676	4024.85	5587.83	C/G	-8.27419	-
16	75487291	rs62060554	1977.13	2215.4	T/C	-10.7998	CHST6
16	75491914	rs181901371	157.207	181.855	G/C	-7.8529	CHST6
16	79033980	rs1862837	1906.19	2049.93	C/T	-7.62397	WWOX
16	79036232	rs1559443	1518.34	1683.08	C/G	-10.8363	WWOX
16	79160363	rs8046352	2197.88	2502.21	G/C	-8.35977	WWOX
16	80640023	rs57013064	2075.61	2349.34	T/C	-8.00893	CDYL2
16	82825158	rs4783288	2457.82	2895.87	A/T	-8.42083	CDH13
16	82863038	rs12596959	2028.87	2299.37	C/T	-8.89995	CDH13
16	83456956	rs11149570	2973.19	5584.29	C/T	-7.61332	CDH13
16	83981708	rs8047188	2623.91	3210.11	G/T	-9.62676	NECAB2
16	85682558	rs11117249	1651.25	1805.9	G/A	-7.58043	GINS2
16	85687339	rs3815796	1700.24	1856.31	C/T	-7.41407	GINS2
16	88702696	rs752843	3729.26	5026.07	T/C	-7.76894	CTU2
16	89997732	rs72813468	1549.99	1694.93	G/T	-8.53491	AFG3L1P
17	7509675	rs16956755	9092.36	15724.7	T/G	-8.27419	POLR2A
17	13587553	rs75405130	867.225	916.579	G/A	-7.40147	HS3ST3A1
17	15961378	rs79418731	254.725	267.467	C/T	-7.3183	ADORA2B
17	21528558	rs6587161	5654.76	7417.9	C/T	-9.18417	LINC02693
17	29562945	rs721479	2307.57	2691.46	G/C	-8.37428	ABHD15
17	32256202	rs12453221	2816.02	3213.05	G/A	-7.5847	RHOT1
17	33423366	rs8075266	2599.24	3100.02	C/T	-7.77887	ASIC2
17	39214766	rs76786198	335.378	353.828	C/T	-8.03688	STAC2
17	40892522	rs11078959	9847.08	16722.6	A/G	-7.74868	-
17	72195867	rs9911695	1144.63	1383.78	T/C	-7.77847	SOX9-AS1
17	73866993	rs2620065	1642.52	1741.25	T/A	-8.50683	-
18	31347544	rs4239366	2477.21	2841.03	A/G	-8.65651	DSG1
18	41134241	rs11082217	9616.13	14393.2	T/C	-7.63533	-
18	41134535	rs11082218	5900.25	9616.13	T/A	-7.76915	-
18	45344130	rs9949109	3034.67	3410.59	G/A	-11.7885	SLC14A2
18	48415074	rs1873127	2302.18	2721.13	G/T	-8.4279	ZBTB7C
18	52264385	rs59015082	5482.97	7383.57	A/G	-8.93879	-
18	59675168	rs17771115	4881.97	6190.17	C/T	-7.41147	CCBE1
18	60010062	rs2000746	6846.43	16948.1	G/A	-8.4296	AC090377.1
18	68140899	rs60587043	3176.74	4460.94	T/A	-7.83348	-
18	73055751	rs17086787	801.524	854.52	G/A	-9.4332	-
18	75090147	rs906517	2280.57	2694.7	T/C	-8.16351	AC015819.4
18	78752308	rs2931013	4472.6	16826.2	C/T	-7.74942	-
18	78753312	rs2931006	4472.6	16826.2	C/T	-7.74942	-
18	78756999	rs2941824	10959.3	39464.5	C/A	-7.53721	-
18	78758082	rs7241689	10959.3	39464.5	A/G	-7.53721	-
18	78763457	rs2941832	12156.6	41086.1	A/G	-7.53721	-
18	78764252	rs2931028	12156.6	41086.1	T/C	-7.53721	-
18	78766149	rs2941838	12156.6	41086.1	C/T	-7.53721	-
18	78766608	rs2941839	12156.6	41086.1	C/T	-7.53721	-
19	7334908	rs72620538	1863.27	2204.75	G/A	-9.54991	-
19	7335780	rs7249440	1863.27	2204.75	G/A	-9.54991	-
19	7336625	rs67974150	1863.27	2204.75	T/C	-9.54991	-
19	7731349	rs12978097	1947.48	2206.83	C/T	-7.82858	CLEC4G
19	7738281	rs7254342	2208.69	2515.21	A/G	-10.8799	CD209
19	7738461	rs1981836	2208.69	2515.21	G/A	-10.8799	CD209
19	7739434	rs8112310	2208.69	2515.21	A/T	-10.8799	CD209
19	7740242	rs4804800	2591.41	2852.16	G/A	-10.8417	CD209
19	47461617	rs145658226	174.772	186.594	C/T	-10.6877	SLC8A2
19	47814635	rs10403102	7739.81	13445.7	C/A	-8.36507	TPRX1
19	52735218	rs10419223	1606.49	1714.65	T/C	-7.40686	ZNF611
19	52735539	rs8109149	1366.8	1542.18	C/A	-7.39642	ZNF611
19	52735757	rs8112235	1366.8	1542.18	C/G	-7.39642	ZNF611
19	52736116	rs7259466	1225.33	1366.8	G/A	-8.04304	ZNF611
19	52737288	rs10408145	1551.49	1722.97	T/C	-7.33486	ZNF611
19	52737554	rs10406850	1551.49	1722.97	A/C	-7.33486	ZNF611
19	52738821	rs12978372	1345.09	1551.49	C/T	-7.85253	ZNF611
19	52738975	rs34244888	1345.09	1551.49	T/A	-7.85253	ZNF611
19	52739959	rs7253672	1345.09	1551.49	G/C	-7.85253	ZNF611
19	52870703	rs12460516	953.747	1324.66	C/A	-8.21491	ZNF320
20	16896965	rs6080478	7009.51	13396.9	C/G	-8.57421	-
20	46210564	rs8124843	18479.7	27934.6	G/C	-7.52207	CDH22
20	49526825	rs522962	2203.4	2825.87	C/T	-7.92106	PTGIS
20	50778974	rs6020739	2091.25	2316.6	C/T	-8.82069	-
20	60324178	rs6015725	2061.24	2510.17	C/A	-8.93303	MIR646HG
20	60329066	rs6027514	2061.24	2510.17	C/A	-8.93303	MIR646HG
20	60330075	rs354752	2061.24	2510.17	C/T	-8.93303	MIR646HG
20	60330983	rs8117018	2061.24	2510.17	G/A	-8.93303	MIR646HG
20	60331176	rs11699918	2061.24	2510.17	C/T	-8.93303	MIR646HG
20	61194554	rs2426967	1299.53	1480.41	G/A	-7.39768	-
21	16147476	rs7277113	3664.06	4400.21	G/C	-10.0079	MIR99AHG
21	26731325	rs2187226	1711.28	1935.3	G/A	-7.39754	-
21	34850444	rs2409537	1316.5	1409.95	G/A	-8.03935	RUNX1
21	38064486	rs2843638	2641.56	2928.23	G/A	-7.41879	DSCR4
22	22952556	rs5996427	11036.2	15863.3	A/G	-7.51508	-
22	22959156	rs2013551	6727.66	10829.3	C/T	-9.13505	-
22	22959162	rs2013554	6727.66	10829.3	G/A	-9.13505	-
22	24678811	rs5760566	1083.67	1143.67	G/A	-8.90391	-
22	31857148	rs16989564	1068.5	1152.26	G/A	-10.2092	DEPDC5
22	32270100	rs16990070	1232.95	1383.96	C/T	-7.90149	CPSF1P1
22	36262488	rs713753	2717.89	6406.57	C/T	-8.40716	APOL1
22	37155270	rs2016771	1590.3	1734	G/T	-7.51427	IL2RB
22	37155711	rs743778	1589.55	1699.7	C/T	-7.72014	IL2RB
22	39365250	rs2012907	6290.44	13215.9	G/A	-8.27775	SYNGR1
22	39491681	rs3827380	3270.08	3928.47	G/A	-7.58256	MGAT3
22	45576730	rs2071870	1297.04	1487.5	G/A	-8.16166	FBLN1
22	47646186	rs2103934	2247.53	2510.32	C/T	-7.53162	AL117329.1
22	47653871	rs12483953	2070.75	2554.2	C/T	-7.60158	AL117329.1
